# Chromosomal Topological Domain Formation Modulates Transcription and the Coupling of Neighboring Genes in *Escherichia coli*

**DOI:** 10.1101/2025.11.23.690031

**Authors:** Nicolás N. Yehya, Christopher H. Bohrer, Qiwei Yu, David Hathcock, Boaz Goldberg, Sophia Leng, Frances E. Harris, Hunter Hendrix, Maxwell White, Fenfei Leng, Sam Meyer, Yuhai Tu, Jie Xiao

## Abstract

Chromosomal topology and transcription are tightly coupled, yet the quantitative impact of topological constraints on transcription, supercoiling, and the potential coupling between neighboring genes *in vivo* remains unclear. In this work, we constructed synthetic chromosomal domains in *Escherichia coli* that contained two genes inside a topology-controllable domain and a third gene outside. Using three-color single-molecule fluorescence *in situ* hybridization (smFISH), we measured transcription output from the three genes in individual cells under conditions in which gene orientation, domain formation state, and global chromosomal supercoiling density were varied. We found that topological domain formation repressed transcription, diminished gene orientation-dependent differences in transcription, and modulated the supercoiling sensitivity of genes located both within and near the domain. Relaxing global negative supercoiling through gyrase inhibition broadly repressed transcription; increasing global negative supercoiling level through topoisomerase I inhibition repressed highly expressed genes, while activating lowly expressed ones. Besides single-gene effects, we also observed an intrinsic coupling between neighboring genes with a non-monotonic dependence on the underlying supercoiling state, which shifted with domain topology and gene syntax. Our results establish chromosome topology as a major regulator of both transcription levels and the coupling between adjacent genes.
