## Supplementary material for "Chromosomal Topological Domain Formation Modulates Transcription and the Coupling of Neighboring Genes in *Escherichia coli*": Table S5

### Sheet: Sheet1
Table S4a: KS2 p values for all conditions compared to Codir conditions. P values < 0.05 are deemed significant
	Codir | RNA1	Codir | RNA2	Codir | RNA3	Codir-loop | RNA1	Codir-loop | RNA2	Codir-loop | RNA3	Codir-loop-nov | RNA1	Codir-loop-nov | RNA2	Codir-loop-nov | RNA3	Codir-loop-scn | RNA1	Codir-loop-scn | RNA2	Codir-loop-scn | RNA3	Codir-nov | RNA1	Codir-nov | RNA2	Codir-nov | RNA3	Codir-scn | RNA1	Codir-scn | RNA2	Codir-scn | RNA3
Codir | RNA1	1	5.02558e-35	3.27207e-52	4.76429e-97	1.72653e-136	1.20213e-98	2.53748e-102	1.44977e-236	0	7.48718e-13	1.36735e-21	6.26612e-11	0.531547	7.06315e-75	3.29369e-267	1.53046e-07	3.90707e-54	5.8808e-14
Codir | RNA2	5.02558e-35	1	1.83385e-115	6.51889e-20	1.76556e-39	4.74961e-27	1.37851e-25	1.73072e-127	0	0.580432	0.0535268	2.11559e-05	7.29024e-38	4.89462e-18	1.14248e-127	1.60464e-08	2.41133e-11	0.0116962
Codir | RNA3	3.27207e-52	1.83385e-115	1	3.4722e-172	1.35407e-182	1.09825e-122	5.51231e-176	3.75904e-265	0	4.02829e-39	3.92505e-57	2.01677e-18	4.20355e-46	1.46267e-111	1.40857e-306	9.69853e-34	5.16571e-97	3.95504e-50
Codir-loop | RNA1	4.76429e-97	6.51889e-20	3.4722e-172	1	9.727e-09	8.40227e-15	7.71224e-05	3.8512e-69	9.643e-260	5.31917e-10	0.0135722	4.26052e-16	2.29079e-92	3.93447e-08	4.22038e-65	1.73849e-31	0.203181	3.98906e-15
Codir-loop | RNA2	1.72653e-136	1.76556e-39	1.35407e-182	9.727e-09	1	2.05121e-12	0.257589	1.54493e-31	9.21237e-180	1.82902e-19	3.96956e-08	4.93808e-20	2.30343e-126	1.44186e-14	1.28853e-26	2.54394e-45	0.00542433	6.71836e-28
Codir-loop | RNA3	1.20213e-98	4.74961e-27	1.09825e-122	8.40227e-15	2.05121e-12	1	2.72746e-17	4.5886e-40	1.63701e-199	1.6628e-15	1.07833e-05	5.86668e-11	2.04823e-90	7.0262e-05	9.73783e-40	2.67482e-29	1.05527e-07	4.8211e-22
Codir-loop-nov | RNA1	2.53748e-102	1.37851e-25	5.51231e-176	7.71224e-05	0.257589	2.72746e-17	1	9.22961e-35	3.30698e-176	2.63549e-15	9.35891e-06	1.949e-20	1.2735e-94	1.58993e-12	7.69162e-30	1.89693e-35	0.232404	3.02548e-21
Codir-loop-nov | RNA2	1.44977e-236	1.73072e-127	3.75904e-265	3.8512e-69	1.54493e-31	4.5886e-40	9.22961e-35	1	3.64722e-55	1.04455e-62	1.16593e-40	1.02371e-46	9.75773e-221	1.82686e-57	0.386627	1.07111e-92	4.99098e-32	3.19314e-90
Codir-loop-nov | RNA3	0	0	0	9.643e-260	9.21237e-180	1.63701e-199	3.30698e-176	3.64722e-55	1	4.65966e-169	3.13053e-131	7.0644e-139	0	1.07861e-232	4.45016e-77	4.01132e-244	2.92611e-140	2.81556e-246
Codir-loop-scn | RNA1	7.48718e-13	0.580432	4.02829e-39	5.31917e-10	1.82902e-19	1.6628e-15	2.63549e-15	1.04455e-62	4.65966e-169	1	0.0455581	0.000118688	4.55198e-14	3.91569e-11	7.77919e-58	0.000194144	2.25268e-09	0.00876615
Codir-loop-scn | RNA2	1.36735e-21	0.0535268	3.92505e-57	0.0135722	3.96956e-08	1.07833e-05	9.35891e-06	1.16593e-40	3.13053e-131	0.0455581	1	1.48696e-07	2.12683e-24	0.00311686	3.4622e-36	3.85036e-09	0.00651827	0.000564422
Codir-loop-scn | RNA3	6.26612e-11	2.11559e-05	2.01677e-18	4.26052e-16	4.93808e-20	5.86668e-11	1.949e-20	1.02371e-46	7.0644e-139	0.000118688	1.48696e-07	1	2.90963e-09	9.92039e-06	1.70473e-50	0.0965326	1.02162e-11	0.0473666
Codir-nov | RNA1	0.531547	7.29024e-38	4.20355e-46	2.29079e-92	2.30343e-126	2.04823e-90	1.2735e-94	9.75773e-221	0	4.55198e-14	2.12683e-24	2.90963e-09	1	2.21622e-66	4.04402e-251	7.02622e-06	1.35957e-51	1.69591e-13
Codir-nov | RNA2	7.06315e-75	4.89462e-18	1.46267e-111	3.93447e-08	1.44186e-14	7.0262e-05	1.58993e-12	1.82686e-57	1.07861e-232	3.91569e-11	0.00311686	9.92039e-06	2.21622e-66	1	1.09837e-68	2.60112e-15	0.000599141	1.09512e-15
Codir-nov | RNA3	3.29369e-267	1.14248e-127	1.40857e-306	4.22038e-65	1.28853e-26	9.73783e-40	7.69162e-30	0.386627	4.45016e-77	7.77919e-58	3.4622e-36	1.70473e-50	4.04402e-251	1.09837e-68	1	3.81295e-103	2.06263e-27	1.21662e-85
Codir-scn | RNA1	1.53046e-07	1.60464e-08	9.69853e-34	1.73849e-31	2.54394e-45	2.67482e-29	1.89693e-35	1.07111e-92	4.01132e-244	0.000194144	3.85036e-09	0.0965326	7.02622e-06	2.60112e-15	3.81295e-103	1	8.42969e-21	0.0137106
Codir-scn | RNA2	3.90707e-54	2.41133e-11	5.16571e-97	0.203181	0.00542433	1.05527e-07	0.232404	4.99098e-32	2.92611e-140	2.25268e-09	0.00651827	1.02162e-11	1.35957e-51	0.000599141	2.06263e-27	8.42969e-21	1	6.91783e-12
Codir-scn | RNA3	5.8808e-14	0.0116962	3.95504e-50	3.98906e-15	6.71836e-28	4.8211e-22	3.02548e-21	3.19314e-90	2.81556e-246	0.00876615	0.000564422	0.0473666	1.69591e-13	1.09512e-15	1.21662e-85	0.0137106	6.91783e-12	1
Div | RNA1	2.21962e-19	2.60922e-05	5.09408e-104	4.50948e-39	1.37803e-65	1.29965e-53	9.40788e-49	4.65878e-176	0	0.284721	4.55944e-06	5.52323e-05	5.38811e-26	6.10239e-41	1.72674e-180	0.000168478	5.88806e-25	0.00961504
Div | RNA2	2.6107e-200	3.73112e-84	1.10122e-246	9.32254e-36	1.96184e-09	8.7352e-24	3.03773e-12	1.27053e-08	1.80917e-117	1.24819e-39	3.79122e-22	5.88004e-33	6.10343e-187	7.14965e-37	1.29478e-05	9.07855e-72	4.0955e-13	2.17746e-58
Div | RNA3	3.27694e-08	1.40544e-13	3.11014e-55	5.57213e-52	1.40449e-79	1.50569e-51	9.12363e-57	1.85276e-168	0	3.90495e-05	5.25812e-12	0.00296723	1.06269e-06	4.77654e-37	8.80033e-183	0.38709	2.54593e-28	0.00153694
Div-loop | RNA1	4.95e-173	8.90378e-65	1.51004e-231	1.26877e-14	7.83927e-07	7.27656e-29	5.63708e-08	8.35226e-25	9.02715e-154	2.20624e-30	1.56233e-15	3.98952e-36	4.99392e-162	2.08981e-37	4.1863e-20	2.14472e-66	1.3252e-10	6.42901e-45
Div-loop | RNA2	3.1931e-276	3.16092e-156	2.76119e-307	9.9513e-90	1.42934e-45	8.1776e-56	1.40619e-48	0.163905	1.97598e-41	6.5016e-75	1.63951e-50	2.6735e-55	1.42861e-258	1.25259e-72	0.00027611	5.8783e-107	6.38199e-43	2.17416e-108
Div-loop | RNA3	1.68269e-151	6.56572e-52	1.05055e-214	4.56736e-09	0.000780556	1.01116e-23	0.000277878	2.36229e-35	8.43535e-179	8.74115e-25	1.21677e-11	7.33891e-31	2.11023e-141	3.17146e-29	2.00983e-30	1.5359e-57	7.53866e-07	1.3431e-36
Div-loop-nov | RNA1	8.17004e-151	3.8386e-49	1.55362e-231	2.13011e-09	0.000117819	4.95517e-26	5.00176e-05	1.07017e-30	1.77371e-173	8.41233e-23	5.11836e-11	6.80002e-33	4.33189e-154	4.32836e-33	8.39387e-26	7.16237e-62	4.54957e-07	6.25495e-38
Div-loop-nov | RNA2	0	8.95844e-187	0	1.99453e-110	2.78344e-59	2.77795e-71	8.91332e-62	0.000468694	5.12637e-35	2.51546e-85	8.28256e-59	8.76909e-65	5.97469e-301	6.06665e-93	3.71281e-08	8.10756e-126	1.25007e-52	3.19446e-125
Div-loop-nov | RNA3	0	2.94519e-192	0	1.53249e-109	1.23556e-58	6.53521e-86	1.18692e-63	5.26818e-11	1.73374e-35	7.88717e-85	2.13601e-58	2.02095e-83	0	3.33347e-129	5.51366e-12	1.67364e-157	8.95422e-57	1.74954e-124
Div-loop-scn | RNA1	1.1373e-16	0.61452	2.69782e-46	0.000228527	6.09981e-12	6.15325e-09	6.26839e-09	2.76475e-48	9.93475e-144	0.364474	0.703327	0.000133218	4.7002e-17	9.59072e-06	1.20947e-43	1.44261e-05	5.32203e-05	0.0908467
Div-loop-scn | RNA2	3.4758e-45	5.55373e-15	2.50059e-68	0.000280922	0.963646	9.33238e-06	0.868049	2.69373e-12	1.20219e-72	4.17266e-13	8.95932e-06	5.98481e-12	3.19337e-42	3.22319e-05	1.62968e-10	4.24547e-20	0.168396	1.07925e-15
Div-loop-scn | RNA3	0.0305569	3.09799e-07	4.00013e-31	2.19239e-23	7.32784e-39	3.46774e-33	2.1431e-32	1.14978e-93	8.82585e-217	0.00244923	6.76384e-08	1.6274e-06	0.00326967	1.01555e-26	1.05901e-88	0.00094959	5.58303e-22	0.00145153
Div-nov | RNA1	6.38967e-28	0.0381819	3.33625e-101	9.31659e-25	9.42589e-47	1.40261e-25	9.54252e-31	1.58425e-121	0	0.164349	0.000132751	0.000431425	2.96354e-27	1.19849e-14	8.84814e-133	9.7239e-05	6.48204e-13	0.0135983
Div-nov | RNA2	4.48405e-223	1.92395e-97	7.92036e-283	3.65786e-43	8.10173e-13	3.99067e-32	7.40656e-16	9.76719e-07	1.00597e-113	7.15456e-44	3.50461e-25	1.70229e-38	3.24855e-208	7.92374e-45	0.00035695	4.00791e-79	4.86087e-16	2.00242e-65
Div-nov | RNA3	8.26967e-236	6.57841e-106	3.71253e-274	1.09657e-48	7.19449e-16	6.68276e-24	5.16265e-19	5.86046e-05	1.02728e-105	3.10026e-47	9.78452e-28	1.98491e-39	2.2124e-220	1.35656e-49	0.00381813	9.45347e-85	1.33739e-18	1.50845e-70
Div-scn | RNA1	5.40919e-08	2.77437e-12	4.38231e-21	7.84872e-31	1.26398e-37	2.73278e-25	4.642e-37	1.62373e-95	6.92639e-253	6.43748e-06	1.30806e-12	0.0434378	1.27674e-06	1.58533e-18	5.31402e-91	0.114575	1.46693e-20	9.79931e-05
Div-scn | RNA2	3.70405e-27	0.148678	7.1404e-66	9.47563e-07	1.41314e-13	1.61935e-08	3.06887e-09	1.62268e-59	1.51639e-191	0.0261552	0.235666	0.000102542	2.24005e-24	8.17127e-05	1.47121e-54	6.78631e-07	0.000358501	0.0123432
Div-scn | RNA3	2.43609e-15	1.52843e-09	4.04537e-30	7.54444e-23	8.67692e-28	5.2325e-22	1.55028e-28	3.22013e-89	1.4768e-242	3.87059e-07	8.02014e-10	0.163905	2.45058e-13	1.01281e-15	1.40276e-84	0.00015382	4.58228e-15	0.00282699
Table S4b: KS2 p values for all conditions compared to div conditions
	Div | RNA1	Div | RNA2	Div | RNA3	Div-loop | RNA1	Div-loop | RNA2	Div-loop | RNA3	Div-loop-nov | RNA1	Div-loop-nov | RNA2	Div-loop-nov | RNA3	Div-loop-scn | RNA1	Div-loop-scn | RNA2	Div-loop-scn | RNA3	Div-nov | RNA1	Div-nov | RNA2	Div-nov | RNA3	Div-scn | RNA1	Div-scn | RNA2	Div-scn | RNA3
Codir | RNA1	2.21962e-19	2.6107e-200	3.27694e-08	4.95e-173	3.1931e-276	1.68269e-151	8.17004e-151	0	0	1.1373e-16	3.4758e-45	0.0305569	6.38967e-28	4.48405e-223	8.26967e-236	5.40919e-08	3.70405e-27	2.43609e-15
Codir | RNA2	2.60922e-05	3.73112e-84	1.40544e-13	8.90378e-65	3.16092e-156	6.56572e-52	3.8386e-49	8.95844e-187	2.94519e-192	0.61452	5.55373e-15	3.09799e-07	0.0381819	1.92395e-97	6.57841e-106	2.77437e-12	0.148678	1.52843e-09
Codir | RNA3	5.09408e-104	1.10122e-246	3.11014e-55	1.51004e-231	2.76119e-307	1.05055e-214	1.55362e-231	0	0	2.69782e-46	2.50059e-68	4.00013e-31	3.33625e-101	7.92036e-283	3.71253e-274	4.38231e-21	7.1404e-66	4.04537e-30
Codir-loop | RNA1	4.50948e-39	9.32254e-36	5.57213e-52	1.26877e-14	9.9513e-90	4.56736e-09	2.13011e-09	1.99453e-110	1.53249e-109	0.000228527	0.000280922	2.19239e-23	9.31659e-25	3.65786e-43	1.09657e-48	7.84872e-31	9.47563e-07	7.54444e-23
Codir-loop | RNA2	1.37803e-65	1.96184e-09	1.40449e-79	7.83927e-07	1.42934e-45	0.000780556	0.000117819	2.78344e-59	1.23556e-58	6.09981e-12	0.963646	7.32784e-39	9.42589e-47	8.10173e-13	7.19449e-16	1.26398e-37	1.41314e-13	8.67692e-28
Codir-loop | RNA3	1.29965e-53	8.7352e-24	1.50569e-51	7.27656e-29	8.1776e-56	1.01116e-23	4.95517e-26	2.77795e-71	6.53521e-86	6.15325e-09	9.33238e-06	3.46774e-33	1.40261e-25	3.99067e-32	6.68276e-24	2.73278e-25	1.61935e-08	5.2325e-22
Codir-loop-nov | RNA1	9.40788e-49	3.03773e-12	9.12363e-57	5.63708e-08	1.40619e-48	0.000277878	5.00176e-05	8.91332e-62	1.18692e-63	6.26839e-09	0.868049	2.1431e-32	9.54252e-31	7.40656e-16	5.16265e-19	4.642e-37	3.06887e-09	1.55028e-28
Codir-loop-nov | RNA2	4.65878e-176	1.27053e-08	1.85276e-168	8.35226e-25	0.163905	2.36229e-35	1.07017e-30	0.000468694	5.26818e-11	2.76475e-48	2.69373e-12	1.14978e-93	1.58425e-121	9.76719e-07	5.86046e-05	1.62373e-95	1.62268e-59	3.22013e-89
Codir-loop-nov | RNA3	0	1.80917e-117	0	9.02715e-154	1.97598e-41	8.43535e-179	1.77371e-173	5.12637e-35	1.73374e-35	9.93475e-144	1.20219e-72	8.82585e-217	0	1.00597e-113	1.02728e-105	6.92639e-253	1.51639e-191	1.4768e-242
Codir-loop-scn | RNA1	0.284721	1.24819e-39	3.90495e-05	2.20624e-30	6.5016e-75	8.74115e-25	8.41233e-23	2.51546e-85	7.88717e-85	0.364474	4.17266e-13	0.00244923	0.164349	7.15456e-44	3.10026e-47	6.43748e-06	0.0261552	3.87059e-07
Codir-loop-scn | RNA2	4.55944e-06	3.79122e-22	5.25812e-12	1.56233e-15	1.63951e-50	1.21677e-11	5.11836e-11	8.28256e-59	2.13601e-58	0.703327	8.95932e-06	6.76384e-08	0.000132751	3.50461e-25	9.78452e-28	1.30806e-12	0.235666	8.02014e-10
Codir-loop-scn | RNA3	5.52323e-05	5.88004e-33	0.00296723	3.98952e-36	2.6735e-55	7.33891e-31	6.80002e-33	8.76909e-65	2.02095e-83	0.000133218	5.98481e-12	1.6274e-06	0.000431425	1.70229e-38	1.98491e-39	0.0434378	0.000102542	0.163905
Codir-nov | RNA1	5.38811e-26	6.10343e-187	1.06269e-06	4.99392e-162	1.42861e-258	2.11023e-141	4.33189e-154	5.97469e-301	0	4.7002e-17	3.19337e-42	0.00326967	2.96354e-27	3.24855e-208	2.2124e-220	1.27674e-06	2.24005e-24	2.45058e-13
Codir-nov | RNA2	6.10239e-41	7.14965e-37	4.77654e-37	2.08981e-37	1.25259e-72	3.17146e-29	4.32836e-33	6.06665e-93	3.33347e-129	9.59072e-06	3.22319e-05	1.01555e-26	1.19849e-14	7.92374e-45	1.35656e-49	1.58533e-18	8.17127e-05	1.01281e-15
Codir-nov | RNA3	1.72674e-180	1.29478e-05	8.80033e-183	4.1863e-20	0.00027611	2.00983e-30	8.39387e-26	3.71281e-08	5.51366e-12	1.20947e-43	1.62968e-10	1.05901e-88	8.84814e-133	0.00035695	0.00381813	5.31402e-91	1.47121e-54	1.40276e-84
Codir-scn | RNA1	0.000168478	9.07855e-72	0.38709	2.14472e-66	5.8783e-107	1.5359e-57	7.16237e-62	8.10756e-126	1.67364e-157	1.44261e-05	4.24547e-20	0.00094959	9.7239e-05	4.00791e-79	9.45347e-85	0.114575	6.78631e-07	0.00015382
Codir-scn | RNA2	5.88806e-25	4.0955e-13	2.54593e-28	1.3252e-10	6.38199e-43	7.53866e-07	4.54957e-07	1.25007e-52	8.95422e-57	5.32203e-05	0.168396	5.58303e-22	6.48204e-13	4.86087e-16	1.33739e-18	1.46693e-20	0.000358501	4.58228e-15
Codir-scn | RNA3	0.00961504	2.17746e-58	0.00153694	6.42901e-45	2.17416e-108	1.3431e-36	6.25495e-38	3.19446e-125	1.74954e-124	0.0908467	1.07925e-15	0.00145153	0.0135983	2.00242e-65	1.50845e-70	9.79931e-05	0.0123432	0.00282699
Div | RNA1	1	2.22343e-128	3.28609e-08	9.0634e-95	7.11322e-210	4.30212e-79	1.28e-76	6.56202e-247	1.47747e-245	0.000931187	8.49415e-27	0.0228711	3.78544e-08	5.77663e-146	3.0182e-156	8.15131e-10	1.60829e-07	1.99853e-09
Div | RNA2	2.22343e-128	1	4.29019e-128	2.47784e-06	1.79056e-16	1.62421e-12	2.97583e-09	2.26871e-24	6.67087e-32	3.60191e-28	0.00112911	5.82839e-66	1.2839e-85	0.643395	0.345683	3.91725e-63	1.66444e-33	8.60976e-58
Div | RNA3	3.28609e-08	4.29019e-128	1	4.46821e-111	1.65769e-201	4.85765e-94	1.1889e-101	1.56202e-237	1.52805e-269	3.67233e-07	1.7457e-25	0.0138304	2.50349e-07	1.78101e-144	1.04851e-154	0.206401	5.56087e-10	0.00129266
Div-loop | RNA1	9.0634e-95	2.47784e-06	4.46821e-111	1	1.20369e-36	0.220075	0.0685814	6.08741e-48	2.17036e-47	1.61795e-19	0.00124204	4.67576e-51	6.34047e-74	7.51446e-09	3.05916e-11	1.25175e-62	8.85714e-27	1.89089e-45
Div-loop | RNA2	7.11322e-210	1.79056e-16	1.65769e-201	1.20369e-36	1	2.19875e-49	3.18016e-44	0.00611621	3.70558e-10	6.50183e-59	9.01327e-18	1.85686e-108	3.67675e-150	5.8663e-14	2.88266e-11	5.41104e-114	4.22441e-74	4.51781e-107
Div-loop | RNA3	4.30212e-79	1.62421e-12	4.85765e-94	0.220075	2.19875e-49	1	0.838933	7.90947e-63	3.3969e-62	3.8557e-15	0.0455623	9.47934e-44	7.053e-60	3.29133e-16	1.99838e-19	3.24221e-54	2.22521e-21	2.75993e-40
Div-loop-nov | RNA1	1.28e-76	2.97583e-09	1.1889e-101	0.0685814	3.18016e-44	0.838933	1	2.6104e-57	1.09384e-56	5.56108e-15	0.0208668	2.27545e-41	2.98429e-61	1.70006e-12	1.98187e-15	2.75984e-58	1.8997e-23	1.266e-42
Div-loop-nov | RNA2	6.56202e-247	2.26871e-24	1.56202e-237	6.08741e-48	0.00611621	7.90947e-63	2.6104e-57	1	0.00329266	6.99879e-68	2.17012e-22	2.75294e-121	9.28471e-181	2.13858e-21	6.71647e-18	4.16149e-131	2.83008e-87	1.54713e-123
Div-loop-nov | RNA3	1.47747e-245	6.67087e-32	1.52805e-269	2.17036e-47	3.70558e-10	3.3969e-62	1.09384e-56	0.00329266	1	1.92159e-67	5.33621e-28	1.06457e-120	6.5976e-212	3.69997e-29	4.88338e-25	1.99599e-139	1.7159e-89	8.2202e-123
Div-loop-scn | RNA1	0.000931187	3.60191e-28	3.67233e-07	1.61795e-19	6.50183e-59	3.8557e-15	5.56108e-15	6.99879e-68	1.92159e-67	1	2.6525e-08	2.53449e-05	0.0578129	1.29579e-31	1.90134e-34	3.62107e-08	0.895609	3.63884e-06
Div-loop-scn | RNA2	8.49415e-27	0.00112911	1.7457e-25	0.00124204	9.01327e-18	0.0455623	0.0208668	2.17012e-22	5.33621e-28	2.6525e-08	1	1.27204e-25	9.60668e-14	0.000115828	9.56173e-06	6.06413e-19	2.70507e-07	8.60478e-16
Div-loop-scn | RNA3	0.0228711	5.82839e-66	0.0138304	4.67576e-51	1.85686e-108	9.47934e-44	2.27545e-41	2.75294e-121	1.06457e-120	2.53449e-05	1.27204e-25	1	4.66976e-09	1.21096e-71	6.80619e-76	0.00268405	1.41819e-09	0.00026651
Div-nov | RNA1	3.78544e-08	1.2839e-85	2.50349e-07	6.34047e-74	3.67675e-150	7.053e-60	2.98429e-61	9.28471e-181	6.5976e-212	0.0578129	9.60668e-14	4.66976e-09	1	1.68225e-98	3.25253e-107	2.62839e-08	0.0226899	3.00882e-08
Div-nov | RNA2	5.77663e-146	0.643395	1.78101e-144	7.51446e-09	5.8663e-14	3.29133e-16	1.70006e-12	2.13858e-21	3.69997e-29	1.29579e-31	0.000115828	1.21096e-71	1.68225e-98	1	0.377491	2.09938e-70	1.86203e-38	1.12532e-64
Div-nov | RNA3	3.0182e-156	0.345683	1.04851e-154	3.05916e-11	2.88266e-11	1.99838e-19	1.98187e-15	6.71647e-18	4.88338e-25	1.90134e-34	9.56173e-06	6.80619e-76	3.25253e-107	0.377491	1	1.18967e-75	2.38357e-42	1.04714e-69
Div-scn | RNA1	8.15131e-10	3.91725e-63	0.206401	1.25175e-62	5.41104e-114	3.24221e-54	2.75984e-58	4.16149e-131	1.99599e-139	3.62107e-08	6.06413e-19	0.00268405	2.62839e-08	2.09938e-70	1.18967e-75	1	2.25869e-09	0.0548491
Div-scn | RNA2	1.60829e-07	1.66444e-33	5.56087e-10	8.85714e-27	4.22441e-74	2.22521e-21	1.8997e-23	2.83008e-87	1.7159e-89	0.895609	2.70507e-07	1.41819e-09	0.0226899	1.86203e-38	2.38357e-42	2.25869e-09	1	2.07081e-07
Div-scn | RNA3	1.99853e-09	8.60976e-58	0.00129266	1.89089e-45	4.51781e-107	2.75993e-40	1.266e-42	1.54713e-123	8.2202e-123	3.63884e-06	8.60478e-16	0.00026651	3.00882e-08	1.12532e-64	1.04714e-69	0.0548491	2.07081e-07	1
